# Enrichment of Extracellular Vesicles Subsets from Diverse Biological Sources Using Conventional and Image-Based Fluorescence Activated Sorting

**DOI:** 10.1101/2025.10.12.681862

**Authors:** Isabel Graf, Amanda Salviano-Silva, Jochen Behrends, Anne Rissiek, Christopher Urbschat, Santra Brenna, Hela Uplegger, Bente Siebels, Cecile L Maire, Kristoffer Riecken, Katrin Lamszus, Anke Diemert, Franz Ricklefs, Tim Magnus, Petra Arck, Berta Puig

## Abstract

Selective enrichment of extracellular vesicle (EV) subpopulations from the heterogeneous EV pool is essential for understanding their characteristic biological functions and exploiting their potential as diagnostic and prognostic biomarkers. However, isolation of specific EV-subsets remains challenging. Fluorescence-Activated Cell Sorting (FACS) has emerged as promising technique for EV subpopulations enrichment, despite limitations associated to their small size. Although FACS-based EV sorting has been reported, a broadly applicable and systematically validated workflow is still lacking.

Here, we describe and validate an optimized workflow for the sorting and analysis of EVs derived from diverse species, tissues, blood and cell culture systems. Using two advanced flow cytometric cell sorters, the BD FACSAria Fusion, and the BD FACSDiscover S8, we systematically evaluated key technical parameters, including nozzle size, sample dilutions, and sorting mode. The optimized workflow enabled efficient enrichment of differently labelled EV populations of interest, achieving near-100% purity, including rare subsets representing less than 10% of the total EV pool, while maintaining compatibility with downstream analyses. Sorted EV populations were characterized by high-sensitivity imaging flow cytometry, transmission electron microscopy, and liquid chromatography–tandem mass spectrometry. This workflow provides a robust framework for EV subset isolation and characterization, supporting both fundamental EV research and translational biomarker applications.
