## Supplementary material for "Enrichment of Extracellular Vesicles Subsets from Diverse Biological Sources Using Conventional and Image-Based Fluorescence Activated Sorting": MIFlowCytEV supplementary data: MIFlowCytEV_Suppl_Table_2 Graf et al JEV.xlsx

### Sheet: Sheet1
Supplementary Table 2	MIFLOWCytEV
Framework Criteria	What to report	Mouse tissue brain-derived Evs	Human blood-circulating EVs	Human and mouse glioblastoma-derived EVs
1.1 Preanalytical variables conforming to MISEV guidelines.	Preanalytical variables relating to EV sample including source, collection, isolation, storage, and any others relevant and available in the performed study.	See Methods section	See MIBlood EV document	See Methods section
1.2 Experimental design according to MIFlowCyt guidelines.	EV-FC manuscripts should provide a brief description of the experimental aim, keywords, and variables for the performed FC experiment(s) using MIFlowCyt checklist criteria: 1.1, 1.2, and 1.3, respectively. Template found at www.evflowcytometry.org.	See Methods section	See Methods section	See Methods section
2.1 Sample staining details	State any steps relating to the staining of samples. Along with the method used for staining, provide relevant reagent descriptions as listed in MIFlowCyt guidelines (Section 2.4 Fluorescence Reagent(s) Descriptions).	See Methods section	See Methods section	See Methods section
2.2 Sample washing details	State any steps relating to the washing of samples.	See Methods section	See Methods section	See Methods section
2.3 Sample dilution details	All methods and steps relating to sample dilution.	See Methods section	See Methods section	See Methods section
3.1 Buffer alone controls.	State whether a buffer-only control was analyzed at the same settings and during the same experiment as the samples of interest. If utilized it is recommended that all samples be recorded for a consistent set period of time e.g. 5 minutes, rather than stopping analysis at a set recorded event count e.g. 100,000 events. This allows comparisons of total particle counts between controls and samples.	Suppl. 4A & 5A	9A & 9D	Suppl. 13A & 13D
3.2 Buffer with reagent controls.	State whether a buffer with reagent control was analyzed at the same settings, same concentrations, and during the same experiment as the samples of interest. If used state what the results were.	Suppl. 4G & 5G; Suppl. 4H & 5H	Suppl. 10A & 10D	No additional reagents
3.3 Unstained controls.	State whether unstained control samples were analyzed at the same settings and during the same experiment as stained samples. If used, state what the results were, preferably in standard units.	Suppl. 4G & 5G	Suppl. 10C & 10F	Not applicable (genetically modified cells)
3.4 Isotype controls.	The use of isotype controls is applicable to immunofluorescence labelling only. State whether isotype controls were analyzed at the same settings and during the same experiment as stained samples. If utilized, state which antibody they are matched to, the concentration used, and what the results were (Section 4.2, 4.3, 4.4). Due to conjugation differences between manufacturers if should be stated…	Not applicable	Not applicable	Not applicable
3.5 Single-stained controls.	State whether single-stained controls were included. If used state whether the single-stained controls were recorded using the same settings, dilutions, and during the same experiment as stained samples and state what the results were, preferably in standard units (Section 4.2, 4.3, 4.4).	Suppl. 4E & 5E; Suppl. 5E & 5F	Suppl. 9B, 9C, 9E, 9F	Suppl. 13B & 13E; 13C & 13 F
3.6 Procedural controls.	State whether procedural controls were included. If used, state the procedure and if the procedural controls were acquired at the same settings and during the same experiment as stained samples.	Suppl. 4B & 5B; Suppl. 4C & 5C	Suppl. 10A & 10D
3.7 Serial dilutions.	State whether serial dilutions were performed on samples and note the dilution range and manner of testing. The fluorescence and/or scatter signal intensity would ideally be reported in standard units (see Section 4.3, 4.4) but arbitrary units can also be used. This data is best reported by plotting the recorded number events/concentration over a set period of time at different sample dilution. T…	Suppl. 6A	Suppl. 6B	Suppl. 6C
3.8. Detergent treated EV-samples	State whether samples were detergent treated to assess lability. If utilized, state what detergent was used, the end concentration of the detergent, and what the results were of the lysis.	Suppl.4D & 5D	Suppl. 10B & 10C	Not applicable (genetically modified cells)
4.1 Trigger Channel(s) and Threshold(s).	The trigger channel(s) and threshold(s) used for event detection. Preferably, the fluorescence calibration (Section 4.3) and/or scatter calibration (Section 4.4) should be used in order to report the trigger channel(s) and threshold(s) in standardized units.	See Methods section & Table 2	See Methods section & Table 3	See Methods section & Table 4
4.2 Flow Rate / Volumetric quantification.	State if the flow rate was quantified/validated and if so, report the result and how they were obtained.	See Methods section & Table 2	See Methods section & Table 3	See Methods section & Table 4
4.3 Fluorescence Calibration.	State whether fluorescence calibration was implemented, and if so, report the materials and methods used, catalogue numbers, lot numbers, and supplied reference units for the standards. Fluorescence parameters may be reported in standardized units of MESF, ERF, or ABC beads. The type of regression used, and the resulting scatter plot of arbitrary data vs standard data for the reference particles …	No calibration was implemented	No calibration was implemented	No calibration was implemented
4.4 Light Scatter Calibration.	State whether and how light scatter calibration was implemented. Light scatter parameters may be reported in standardized units of nm2, along with information required to reproduce the model.	No light scatter calibration was implemented	No light scatter calibration was implemented	No light scatter calibration was implemented
5.1 EV diameter/surface area/volume approximation.	State whether and how EV diameter, surface area, and/or volume has been calculated using FC measurements.	This has not been calculated using IFCM	This has not been calculated using IFCM	This has not been calculated using IFCM
5.2 EV refractive index approximation.	State whether the EV refractive index has been approximated and how this was done.	This has not been approximated using IFCM	This has not been approximated using IFCM	This has not been approximated using IFCM
5.3 EV epitope number approximation.	State whether EV epitope number has been approximated, and if so, how it was approximated.	This has not been approximated using IFCM	This has not been approximated using IFCM	This has not been approximated using IFCM
6.1 Completion of MIFlowCyt checklist.	Complete MIFlowCyt checklist criteria 1 to 4 using the MIFlowCyt guidelines. Template found at www.evflowcytometry.org.
6.2 Calibrated channel detection range	If fluorescence or scatter calibration has been carried out, authors should state whether the upper and lower limits of a calibrated detection channel were calculated in standardized units. This can be done by converting the arbitrary unit scale to a calibrated scaled, as discussed in Section 4.3 and 4.4, and providing the highest unit on this scale and the lowest detectable unit above the unstai…	Not applicable	Not applicable	Not applicable
6.3 EV number/concentration.	State whether EV number/concentration has been reported. If calculated, it is preferable to report EV number/concentration in a standardized manner, stating the number/concentration between a set detection range.	Not applicable	Not applicable	Not applicable
6.4 EV brightness.	When applicable, state the method by which the brightness of EVs is reported in standardized units of scatter and/or fluorescence.	Not applicable	Not applicable	Not applicable
7.1. Sharing of data to a public repository.	Provide a link to the experimental data in a public data repository.	TBA	TBA	TBA
